# Pericentriolar matrix integrity relies on cenexin and Polo-Like Kinase (PLK)1

**DOI:** 10.1101/2022.01.09.475500

**Authors:** Abrar Aljiboury, Amra Mujcic, Erin Curtis, Thomas Cammerino, Denise Magny, Yiling Lan, Michael Bates, Judy Freshour, Yasir H. Ahmed-Braimeh, Heidi Hehnly

**Affiliations:** Biology Department, Syracuse University, Syracuse NY

## Abstract

Polo-Like-Kinase (PLK) 1 activity is associated with maintaining the functional and physical properties of the centrosome’s pericentriolar matrix (PCM). In this study, we use a multimodal approach of human cells (HeLa) and zebrafish embryos in parallel to phylogenic analysis to test the role of a PLK1 binding protein, cenexin, in regulating the PCM. Our studies identify that cenexin is required for tempering microtubule nucleation and that a conserved C-terminal PLK1 binding site between humans and zebrafish is needed for PCM maintenance through mediating PLK1-dependent substrate phosphorylation events. PCM architecture in cenexin-depleted zebrafish embryos was rescued with wild-type human cenexin, but not with a C-terminal cenexin mutant (S796A) deficient in PLK1 binding. We propose a model where cenexin’s C-terminus acts in a conserved manner in eukaryotes, excluding nematodes and arthropods, to anchor PLK1 moderating its potential to phosphorylate PCM substrates required for PCM maintenance and function.
