## Supplemental File SF1 for "Pericentriolar matrix integrity relies on cenexin and Polo-Like Kinase (PLK)1": SF1A_Metazoan_taxon_list_FTP_links.csv

Taxon	Genus	Family	Order	Class	Phylum	Kingdom	Superkingdom	protein_fasta
Helobdella robusta	Helobdella	Glossiphoniidae	Rhynchobdellida	Clitellata	Annelida	Metazoa	Eukaryota	https://ftp.ncbi.nlm.nih.gov/genomes/all/GCF/000/326/865/GCF_000326865.1_Helobdella_robusta_v1.0/GCF_000326865.1_Helobdella_robusta_v1.0_protein.faa.gz
Capitella teleta	Capitella	Capitellidae	Capitellida	Polychaeta	Annelida	Metazoa	Eukaryota	https://ftp.ncbi.nlm.nih.gov/genomes/all/GCA/000/328/365/GCA_000328365.1_Capca1/GCA_000328365.1_Capca1_protein.faa.gz
Owenia fusiformis	Owenia	Oweniidae	Sabellida	Polychaeta	Annelida	Metazoa	Eukaryota	https://ftp.ncbi.nlm.nih.gov/genomes/all/GCA/903/813/345/GCA_903813345.1_Owenia_assembly_annotated/GCA_903813345.1_Owenia_assembly_annotated_protein.faa.gz
Dimorphilus gyrociliatus	Dimorphilus	Dinophilidae		Polychaeta	Annelida	Metazoa	Eukaryota	https://ftp.ncbi.nlm.nih.gov/genomes/all/GCA/904/063/045/GCA_904063045.1_Dgyrociliatus_assembly/GCA_904063045.1_Dgyrociliatus_assembly_protein.faa.gz
Nasonia vitripennis	Nasonia	Pteromalidae	Hymenoptera	Insecta	Arthropoda	Metazoa	Eukaryota	https://ftp.ncbi.nlm.nih.gov/genomes/all/GCF/009/193/385/GCF_009193385.2_Nvit_psr_1.1/GCF_009193385.2_Nvit_psr_1.1_protein.faa.gz
Apis mellifera	Apis	Apidae	Hymenoptera	Insecta	Arthropoda	Metazoa	Eukaryota	https://ftp.ncbi.nlm.nih.gov/genomes/all/GCF/003/254/395/GCF_003254395.2_Amel_HAv3.1/GCF_003254395.2_Amel_HAv3.1_protein.faa.gz
Drosophila melanogaster	Drosophila	Drosophilidae	Diptera	Insecta	Arthropoda	Metazoa	Eukaryota	https://ftp.ncbi.nlm.nih.gov/genomes/all/GCF/000/001/215/GCF_000001215.4_Release_6_plus_ISO1_MT/GCF_000001215.4_Release_6_plus_ISO1_MT_protein.faa.gz
Tribolium castaneum	Tribolium	Tenebrionidae	Coleoptera	Insecta	Arthropoda	Metazoa	Eukaryota	https://ftp.ncbi.nlm.nih.gov/genomes/all/GCF/000/002/335/GCF_000002335.3_Tcas5.2/GCF_000002335.3_Tcas5.2_protein.faa.gz
Acyrthosiphon pisum	Acyrthosiphon	Aphididae	Hemiptera	Insecta	Arthropoda	Metazoa	Eukaryota	https://ftp.ncbi.nlm.nih.gov/genomes/all/GCF/005/508/785/GCF_005508785.1_pea_aphid_22Mar2018_4r6ur/GCF_005508785.1_pea_aphid_22Mar2018_4r6ur_protein.faa.gz
Daphnia pulex	Daphnia	Daphniidae	Diplostraca	Branchiopoda	Arthropoda	Metazoa	Eukaryota	https://ftp.ncbi.nlm.nih.gov/genomes/all/GCA/000/187/875/GCA_000187875.1_V1.0/GCA_000187875.1_V1.0_protein.faa.gz
Bombyx mori	Bombyx	Bombycidae	Lepidoptera	Insecta	Arthropoda	Metazoa	Eukaryota	https://ftp.ncbi.nlm.nih.gov/genomes/all/GCF/014/905/235/GCF_014905235.1_Bmori_2016v1.0/GCF_014905235.1_Bmori_2016v1.0_protein.faa.gz
Neurospora crassa	Neurospora	Sordariaceae	Sordariales	Sordariomycetes	Ascomycota	Fungi	Eukaryota	https://ftp.ncbi.nlm.nih.gov/genomes/all/GCF/000/182/925/GCF_000182925.2_NC12/GCF_000182925.2_NC12_protein.faa.gz
Saccharomyces cerevisiae	Saccharomyces	Saccharomycetaceae	Saccharomycetales	Saccharomycetes	Ascomycota	Fungi	Eukaryota	https://ftp.ncbi.nlm.nih.gov/genomes/all/GCF/000/146/045/GCF_000146045.2_R64/GCF_000146045.2_R64_protein.faa.gz
Homo sapiens	Homo	Hominidae	Primates	Mammalia	Chordata	Metazoa	Eukaryota	https://ftp.ncbi.nlm.nih.gov/genomes/all/GCF/000/001/405/GCF_000001405.39_GRCh38.p13/GCF_000001405.39_GRCh38.p13_protein.faa.gz
Pongo abelii	Pongo	Hominidae	Primates	Mammalia	Chordata	Metazoa	Eukaryota	https://ftp.ncbi.nlm.nih.gov/genomes/all/GCF/002/880/775/GCF_002880775.1_Susie_PABv2/GCF_002880775.1_Susie_PABv2_protein.faa.gz
Rattus norvegicus	Rattus	Muridae	Rodentia	Mammalia	Chordata	Metazoa	Eukaryota	https://ftp.ncbi.nlm.nih.gov/genomes/all/GCF/015/227/675/GCF_015227675.2_mRatBN7.2/GCF_015227675.2_mRatBN7.2_protein.faa.gz
Mus musculus	Mus	Muridae	Rodentia	Mammalia	Chordata	Metazoa	Eukaryota	https://ftp.ncbi.nlm.nih.gov/genomes/all/GCF/000/001/635/GCF_000001635.27_GRCm39/GCF_000001635.27_GRCm39_protein.faa.gz
Oryctolagus cuniculus	Oryctolagus	Leporidae	Lagomorpha	Mammalia	Chordata	Metazoa	Eukaryota	https://ftp.ncbi.nlm.nih.gov/genomes/all/GCF/000/003/625/GCF_000003625.3_OryCun2.0/GCF_000003625.3_OryCun2.0_protein.faa.gz
Ochotona princeps	Ochotona	Ochotonidae	Lagomorpha	Mammalia	Chordata	Metazoa	Eukaryota	https://ftp.ncbi.nlm.nih.gov/genomes/all/GCF/014/633/375/GCF_014633375.1_OchPri4.0/GCF_014633375.1_OchPri4.0_protein.faa.gz
Bos taurus	Bos	Bovidae		Mammalia	Chordata	Metazoa	Eukaryota	https://ftp.ncbi.nlm.nih.gov/genomes/all/GCF/002/263/795/GCF_002263795.1_ARS-UCD1.2/GCF_002263795.1_ARS-UCD1.2_protein.faa.gz
Felis catus	Felis	Felidae	Carnivora	Mammalia	Chordata	Metazoa	Eukaryota	https://ftp.ncbi.nlm.nih.gov/genomes/all/GCF/018/350/175/GCF_018350175.1_F.catus_Fca126_mat1.0/GCF_018350175.1_F.catus_Fca126_mat1.0_protein.faa.gz
Equus caballus	Equus	Equidae	Perissodactyla	Mammalia	Chordata	Metazoa	Eukaryota	https://ftp.ncbi.nlm.nih.gov/genomes/all/GCF/002/863/925/GCF_002863925.1_EquCab3.0/GCF_002863925.1_EquCab3.0_protein.faa.gz
Myotis lucifugus	Myotis	Vespertilionidae	Chiroptera	Mammalia	Chordata	Metazoa	Eukaryota	https://ftp.ncbi.nlm.nih.gov/genomes/all/GCF/000/147/115/GCF_000147115.1_Myoluc2.0/GCF_000147115.1_Myoluc2.0_protein.faa.gz
Loxodonta africana	Loxodonta	Elephantidae	Proboscidea	Mammalia	Chordata	Metazoa	Eukaryota	https://ftp.ncbi.nlm.nih.gov/genomes/all/GCF/000/001/905/GCF_000001905.1_Loxafr3.0/GCF_000001905.1_Loxafr3.0_protein.faa.gz
Echinops telfairi	Echinops	Tenrecidae		Mammalia	Chordata	Metazoa	Eukaryota	https://ftp.ncbi.nlm.nih.gov/genomes/all/GCF/000/313/985/GCF_000313985.2_ASM31398v2/GCF_000313985.2_ASM31398v2_protein.faa.gz
Dasypus novemcinctus	Dasypus	Dasypodidae	Cingulata	Mammalia	Chordata	Metazoa	Eukaryota	https://ftp.ncbi.nlm.nih.gov/genomes/all/GCF/000/208/655/GCF_000208655.1_Dasnov3.0/GCF_000208655.1_Dasnov3.0_protein.faa.gz
Petromyzon marinus	Petromyzon	Petromyzontidae	Petromyzontiformes		Chordata	Metazoa	Eukaryota	https://ftp.ncbi.nlm.nih.gov/genomes/all/GCF/010/993/605/GCF_010993605.1_kPetMar1.pri/GCF_010993605.1_kPetMar1.pri_protein.faa.gz
Gallus gallus	Gallus	Phasianidae	Galliformes	Aves	Chordata	Metazoa	Eukaryota	https://ftp.ncbi.nlm.nih.gov/genomes/all/GCF/016/699/485/GCF_016699485.2_bGalGal1.mat.broiler.GRCg7b/GCF_016699485.2_bGalGal1.mat.broiler.GRCg7b_protein.faa.gz
Taeniopygia guttata	Taeniopygia	Estrildidae	Passeriformes	Aves	Chordata	Metazoa	Eukaryota	https://ftp.ncbi.nlm.nih.gov/genomes/all/GCF/003/957/565/GCF_003957565.2_bTaeGut1.4.pri/GCF_003957565.2_bTaeGut1.4.pri_protein.faa.gz
Anolis carolinensis	Anolis	Dactyloidae	Squamata		Chordata	Metazoa	Eukaryota	https://ftp.ncbi.nlm.nih.gov/genomes/all/GCF/000/090/745/GCF_000090745.1_AnoCar2.0/GCF_000090745.1_AnoCar2.0_protein.faa.gz
Xenopus tropicalis	Xenopus	Pipidae	Anura	Amphibia	Chordata	Metazoa	Eukaryota	https://ftp.ncbi.nlm.nih.gov/genomes/all/GCF/000/004/195/GCF_000004195.4_UCB_Xtro_10.0/GCF_000004195.4_UCB_Xtro_10.0_protein.faa.gz
Danio rerio	Danio	Cyprinidae	Cypriniformes	Actinopteri	Chordata	Metazoa	Eukaryota	https://ftp.ncbi.nlm.nih.gov/genomes/all/GCF/000/002/035/GCF_000002035.6_GRCz11/GCF_000002035.6_GRCz11_protein.faa.gz
Acropora digitifera	Acropora	Acroporidae	Scleractinia	Anthozoa	Cnidaria	Metazoa	Eukaryota	https://ftp.ncbi.nlm.nih.gov/genomes/all/GCF/000/222/465/GCF_000222465.1_Adig_1.1/GCF_000222465.1_Adig_1.1_protein.faa.gz
Nematostella vectensis	Nematostella	Edwardsiidae	Actiniaria	Anthozoa	Cnidaria	Metazoa	Eukaryota	https://ftp.ncbi.nlm.nih.gov/genomes/all/GCF/000/209/225/GCF_000209225.1_ASM20922v1/GCF_000209225.1_ASM20922v1_protein.faa.gz
Hydra vulgaris	Hydra	Hydridae	Anthoathecata	Hydrozoa	Cnidaria	Metazoa	Eukaryota	https://ftp.ncbi.nlm.nih.gov/genomes/all/GCF/000/004/095/GCF_000004095.1_Hydra_RP_1.0/GCF_000004095.1_Hydra_RP_1.0_protein.faa.gz
Exaiptasia diaphana	Exaiptasia	Aiptasiidae	Actiniaria	Anthozoa	Cnidaria	Metazoa	Eukaryota	https://ftp.ncbi.nlm.nih.gov/genomes/all/GCF/001/417/965/GCF_001417965.1_Aiptasia_genome_1.1/GCF_001417965.1_Aiptasia_genome_1.1_protein.faa.gz
Stylophora pistillata	Stylophora	Pocilloporidae	Scleractinia	Anthozoa	Cnidaria	Metazoa	Eukaryota	https://ftp.ncbi.nlm.nih.gov/genomes/all/GCF/002/571/385/GCF_002571385.1_Stylophora_pistillata_v1/GCF_002571385.1_Stylophora_pistillata_v1_protein.faa.gz
Actinia tenebrosa	Actinia	Actiniaria	Actiniaria	Anthozoa	Cnidaria	Metazoa	Eukaryota	https://ftp.ncbi.nlm.nih.gov/genomes/all/GCF/009/602/425/GCF_009602425.1_ASM960242v1/GCF_009602425.1_ASM960242v1_protein.faa.gz
Strongylocentrotus purpuratus	Strongylocentrotus	Strongylocentrotidae	Echinoida	Echinoidea	Echinodermata	Metazoa	Eukaryota	https://ftp.ncbi.nlm.nih.gov/genomes/all/GCF/000/002/235/GCF_000002235.5_Spur_5.0/GCF_000002235.5_Spur_5.0_protein.faa.gz
Lytechinus variegatus	Lytechinus	Toxopneustidae	Temnopleuroida	Echinoidea	Echinodermata	Metazoa	Eukaryota	https://ftp.ncbi.nlm.nih.gov/genomes/all/GCF/018/143/015/GCF_018143015.1_Lvar_3.0/GCF_018143015.1_Lvar_3.0_protein.faa.gz
Asterias rubens	Asterias	Asteriidae	Forcipulatida	Asteroidea	Echinodermata	Metazoa	Eukaryota	https://ftp.ncbi.nlm.nih.gov/genomes/all/GCF/902/459/465/GCF_902459465.1_eAstRub1.3/GCF_902459465.1_eAstRub1.3_protein.faa.gz
Acanthaster planci	Acanthaster	Acanthasteridae	Valvatida	Asteroidea	Echinodermata	Metazoa	Eukaryota	https://ftp.ncbi.nlm.nih.gov/genomes/all/GCF/001/949/145/GCF_001949145.1_OKI-Apl_1.0/GCF_001949145.1_OKI-Apl_1.0_protein.faa.gz
Anneissia japonica	Anneissia	Comatulidae	Comatulida	Crinoidea	Echinodermata	Metazoa	Eukaryota	https://ftp.ncbi.nlm.nih.gov/genomes/all/GCF/011/630/105/GCF_011630105.1_ASM1163010v1/GCF_011630105.1_ASM1163010v1_protein.faa.gz
Saccoglossus kowalevskii	Saccoglossus	Harrimaniidae		Enteropneusta	Hemichordata	Metazoa	Eukaryota	https://ftp.ncbi.nlm.nih.gov/genomes/all/GCF/000/003/605/GCF_000003605.2_Skow_1.1/GCF_000003605.2_Skow_1.1_protein.faa.gz
Octopus bimaculoides	Octopus	Octopodidae	Octopoda	Cephalopoda	Mollusca	Metazoa	Eukaryota	https://ftp.ncbi.nlm.nih.gov/genomes/all/GCF/001/194/135/GCF_001194135.1_Octopus_bimaculoides_v2_0/GCF_001194135.1_Octopus_bimaculoides_v2_0_protein.faa.gz
Crassostrea gigas	Crassostrea	Ostreidae	Ostreoida	Bivalvia	Mollusca	Metazoa	Eukaryota	https://ftp.ncbi.nlm.nih.gov/genomes/all/GCF/902/806/645/GCF_902806645.1_cgigas_uk_roslin_v1/GCF_902806645.1_cgigas_uk_roslin_v1_protein.faa.gz
Lottia gigantea	Lottia	Lottiidae		Gastropoda	Mollusca	Metazoa	Eukaryota	https://ftp.ncbi.nlm.nih.gov/genomes/all/GCF/000/327/385/GCF_000327385.1_Helro1/GCF_000327385.1_Helro1_protein.faa.gz
Pristionchus pacificus	Pristionchus	Neodiplogasteridae	Diplogasterida	Chromadorea	Nematoda	Metazoa	Eukaryota	https://ftp.ncbi.nlm.nih.gov/genomes/all/GCA/000/180/635/GCA_000180635.4_El_Paco_v._4/GCA_000180635.4_El_Paco_v._4_protein.faa.gz
Caenorhabditis elegans	Caenorhabditis	Rhabditidae	Rhabditida	Chromadorea	Nematoda	Metazoa	Eukaryota	https://ftp.ncbi.nlm.nih.gov/genomes/all/GCF/000/002/985/GCF_000002985.6_WBcel235/GCF_000002985.6_WBcel235_protein.faa.gz
Strongyloides ratti	Strongyloides	Strongyloididae	Rhabditida	Chromadorea	Nematoda	Metazoa	Eukaryota	https://ftp.ncbi.nlm.nih.gov/genomes/all/GCF/001/040/885/GCF_001040885.1_S_ratti_ED321/GCF_001040885.1_S_ratti_ED321_protein.faa.gz
Brugia malayi	Brugia	Onchocercidae	Rhabditida	Chromadorea	Nematoda	Metazoa	Eukaryota	https://ftp.ncbi.nlm.nih.gov/genomes/all/GCF/000/002/995/GCF_000002995.4_B_malayi-4.0/GCF_000002995.4_B_malayi-4.0_protein.faa.gz
Necator americanus	Necator	Ancylostomatidae	Strongylida	Chromadorea	Nematoda	Metazoa	Eukaryota	https://ftp.ncbi.nlm.nih.gov/genomes/all/GCF/000/507/365/GCF_000507365.1_N_americanus_v1/GCF_000507365.1_N_americanus_v1_protein.faa.gz
Loa loa	Loa	Onchocercidae	Rhabditida	Chromadorea	Nematoda	Metazoa	Eukaryota	https://ftp.ncbi.nlm.nih.gov/genomes/all/GCF/000/183/805/GCF_000183805.2_Loa_loa_V3.1/GCF_000183805.2_Loa_loa_V3.1_protein.faa.gz
Trichinella spiralis	Trichinella	Trichinellidae	Trichinellida	Enoplea	Nematoda	Metazoa	Eukaryota	https://ftp.ncbi.nlm.nih.gov/genomes/all/GCF/000/181/795/GCF_000181795.1_Trichinella_spiralis-3.7.1/GCF_000181795.1_Trichinella_spiralis-3.7.1_protein.faa.gz
Trichoplax adhaerens	Trichoplax				Placozoa	Metazoa	Eukaryota	https://ftp.ncbi.nlm.nih.gov/genomes/all/GCF/000/150/275/GCF_000150275.1_v1.0/GCF_000150275.1_v1.0_protein.faa.gz
Trichoplax sp1	Trichoplax				Placozoa	Metazoa	Eukaryota	https://ftp.ncbi.nlm.nih.gov/genomes/all/GCA/003/344/405/GCA_003344405.1_TrispH2_1.0/GCA_003344405.1_TrispH2_1.0_protein.faa.gz
Echinococcus multilocularis	Echinococcus	Taeniidae	Cyclophyllidea	Cestoda	Platyhelminthes	Metazoa	Eukaryota	https://ftp.ncbi.nlm.nih.gov/genomes/all/GCA/000/469/725/GCA_000469725.3_EMULTI002/GCA_000469725.3_EMULTI002_protein.faa.gz
Schistosoma bovis	Schistosoma	Schistosomatidae	Strigeidida	Trematoda	Platyhelminthes	Metazoa	Eukaryota	https://ftp.ncbi.nlm.nih.gov/genomes/all/GCA/003/958/945/GCA_003958945.1_ASM395894v1/GCA_003958945.1_ASM395894v1_protein.faa.gz
Opisthorchis viverrini	Opisthorchis	Opisthorchiidae	Opisthorchiida	Trematoda	Platyhelminthes	Metazoa	Eukaryota	https://ftp.ncbi.nlm.nih.gov/genomes/all/GCF/000/715/545/GCF_000715545.1_OpiViv1.0/GCF_000715545.1_OpiViv1.0_protein.faa.gz
Macrostomum lignano	Macrostomum	Macrostomidae	Macrostomida	Rhabditophora	Platyhelminthes	Metazoa	Eukaryota	https://ftp.ncbi.nlm.nih.gov/genomes/all/GCA/002/269/645/GCA_002269645.1_Mlig_3_7/GCA_002269645.1_Mlig_3_7_protein.faa.gz
Paragonimus westermani	Paragonimus	Troglotrematidae	Plagiorchiida	Trematoda	Platyhelminthes	Metazoa	Eukaryota	https://ftp.ncbi.nlm.nih.gov/genomes/all/GCA/008/508/345/GCA_008508345.1_ASM850834v1/GCA_008508345.1_ASM850834v1_protein.faa.gz
Spirometra erinaceieuropaei	Spirometra	Diphyllobothriidae	Diphyllobothriidea	Cestoda	Platyhelminthes	Metazoa	Eukaryota	https://ftp.ncbi.nlm.nih.gov/genomes/all/GCA/902/702/965/GCA_902702965.1_SerJ_v2_0/GCA_902702965.1_SerJ_v2_0_protein.faa.gz
Hymenolepis diminuta	Hymenolepis	Hymenolepididae	Cyclophyllidea	Cestoda	Platyhelminthes	Metazoa	Eukaryota	https://ftp.ncbi.nlm.nih.gov/genomes/all/GCA/900/618/445/GCA_900618445.1_H_diminuta_Denmark_0011_upd/GCA_900618445.1_H_diminuta_Denmark_0011_upd_protein.faa.gz
Amphimedon queenslandica	Amphimedon	Niphatidae	Haplosclerida	Demospongiae	Porifera	Metazoa	Eukaryota	https://ftp.ncbi.nlm.nih.gov/genomes/all/GCF/000/090/795/GCF_000090795.1_v1.0/GCF_000090795.1_v1.0_protein.faa.gz
Adineta vaga	Adineta	Adinetidae	Adinetida	Bdelloidea	Rotifera	Metazoa	Eukaryota	https://ftp.ncbi.nlm.nih.gov/genomes/all/GCA/905/250/025/GCA_905250025.1_Ar_ARIC003_reference_genomic_v1/GCA_905250025.1_Ar_ARIC003_reference_genomic_v1_protein.faa.gz
Brachionus plicatilis	Brachionus	Brachionidae	Ploima	Eurotatoria	Rotifera	Metazoa	Eukaryota	https://ftp.ncbi.nlm.nih.gov/genomes/all/GCA/003/710/015/GCA_003710015.1_Brachionus_plicatilis_HYR1/GCA_003710015.1_Brachionus_plicatilis_HYR1_protein.faa.gz
Didymodactylos carnosus	Didymodactylos	Philodinidae	Philodinida	Bdelloidea	Rotifera	Metazoa	Eukaryota	https://ftp.ncbi.nlm.nih.gov/genomes/all/GCA/905/250/885/GCA_905250885.1_Dc_DCAR706_reference_genomic_v1/GCA_905250885.1_Dc_DCAR706_reference_genomic_v1_protein.faa.gz
